# Genetic Interplay Between Transcription Factor Pou4f1/Brn3a and Neurotrophin Receptor Ret In Retinal Ganglion Cell Type Specification

**DOI:** 10.1101/2020.03.23.004242

**Authors:** Vladimir Vladimirovich Muzyka, Tudor Constantin Badea

**Affiliations:** Retinal Circuit Development & Genetics Unit, Neurobiology-Neurodegeneration & Repair Laboratory, National Eye Institute, NIH, Bethesda, MD

**Author notes:** corresponding author: Tudor C. Badea / Vladimir V. Muzyka, Retinal Circuit Development & Genetics Unit, Building 6, Room 331, 6 Center Drive, Bethesda, MD 20892-0610, or /.

## Abstract

While the transcriptional code governing retinal ganglion cell (RGC) type specification begins to be understood, its interplay with neurotrophic signaling is largely unexplored. Using sparse random recombination, we show that mosaic gene dosage manipulation of the transcription factor Brn3a/Pou4f1 in neurotrophic receptor Ret heterozygote RGCs results in altered cell fate decisions and/or morphological dendritic defects. Specific RGC types are lost if Brn3a is ablated during embryogenesis and only mildly affected by postnatal Brn3a ablation. Sparse but not complete Brn3a heterozygosity combined with complete Ret heterozygosity has striking effects on RGC type distribution. Brn3a only mildly modulates Ret transcription, while Ret knockouts exhibit normal Brn3a and Brn3b expression. However, Brn3a loss of function significantly affects distribution of Ret co-receptors GFRα1-3, and neurotrophin receptors TrkA and TrkC in RGCs. Based on these observations, we propose that Brn3a and Ret converge onto developmental pathways that control RGC type specification, potentially through a competitive mechanism requiring signaling from the surrounding tissue.
