## Supplemental Table 2 for "Genetic Interplay Between Transcription Factor Pou4f1/Brn3a and Neurotrophin Receptor Ret In Retinal Ganglion Cell Type Specification"

### Sheet: Immunostaining_Cell_Counts
					Cell Counts				Medians				P values KS2 tests WT vs. KO				Chi Square Test WT vs. KO
Genotype	Staining	mice	images	Cells total	AP	Marker	AP+Marker	DAPI	AP	Marker	AP+Marker	DAPI	AP	Marker	AP+Marker	DAPI	P value	ChiStat	Degrees of Freedom
Rax:Cre; Brn3aCKOAP/WT	Ret+AP	3	9	458	40	19	109	290	5.55556	4.08163	28	63.8298	0.161679	0.341447	0.066733	0.828306	0.0127514	10.8181	3
Rax:Cre; Brn3aCKOAP/KO	Ret+AP	3	10	545	67	38	97	343	11.7647	5.91528	16.959	64.1408
Rax:Cre; Brn3aCKOAP/WT	TrkA+AP	3	7	369	110	59	26	174	30.1887	15	6.81818	50	0.262286	0.0512566	0.0512566	0.153278	0.00181627	15.0004	3
Rax:Cre; Brn3aCKOAP/KO	TrkA+AP	3	10	574	188	119	14	253	33.0601	20.3448	1.77005	43.0506
Rax:Cre; Brn3aCKOAP/WT	TrkB+AP	3	9	375	15	112	122	126	4.54545	30.2326	30	32.5581	0.83697	0.394429	0.689803	0.790719	0.729471	1.29858	3
Rax:Cre; Brn3aCKOAP/KO	TrkB+AP	3	8	369	16	118	106	129	3.42971	36.66	31.9041	37.3836
Rax:Cre; Brn3aCKOAP/WT	TrkC+AP	3	10	508	47	175	173	113	8.15886	33.1731	34.5632	21.8716	0.994998	0.0567092	0.158206	0.994998	0.0293878	8.99273	3
Rax:Cre; Brn3aCKOAP/KO	TrkC+AP	3	12	551	50	233	147	121	8.52608	42.8744	28.4639	22.763
Rax:Cre; Brn3aCKOAP/WT	Gfr_a1+AP	2	8	443	110	90	56	187	26.0647	18.8016	11.6762	41.7184	0.00387419	0.0247013	0.376182	0.45755	0.00193445	14.8664	3
Rax:Cre; Brn3aCKOAP/KO	Gfr_a1+AP	3	10	733	137	191	62	343	18.7868	25	7.47568	46.3555
Rax:Cre; Brn3aCKOAP/WT	Gfr_a2+AP	3	10	664	130	161	80	293	20.1873	25.8027	11.3248	44.3152	0.00689865	0.0310468	0.974789	0.675078	1.71675e-06	29.5492	3
Rax:Cre; Brn3aCKOAP/KO	Gfr_a2+AP	3	10	646	68	222	82	274	9.04977	33.3333	12.7394	42.1833
Rax:Cre; Brn3aCKOAP/WT	Gfr_a3+AP	2	8	440	30	174	152	84	4.35428	38.2398	34.1958	20	0.376182	0.00387419	0.0642212	0.243003	4.12953e-06	27.7343	3
Rax:Cre; Brn3aCKOAP/KO	Gfr_a3+AP	3	10	679	19	365	201	94	2.47858	54.0081	26.4698	12.8239
					Cell Counts								Medians								P values KS2 tests WT vs. KO								Chi Square Test WT vs. KO
Genotype	Staining	mice	images	Cells total	Ret	Brn3a	Brn3b	Ret+Brn3a	Ret+Brn3b	Brn3a+Brn3b	Triple	DAPI	Ret	Brn3a	Brn3b	Ret+Brn3a	Ret+Brn3b	Brn3a+Brn3b	Triple	DAPI	Ret	Brn3a	Brn3b	Ret+Brn3a	Ret+Brn3b	Brn3a+Brn3b	Triple	DAPI	P value	ChiStat	Degrees of Freedom
Rax:Cre; RetECKECFP/WT	3a+3b+eGFP	4	20	1079	10	251	52	149	7	136	55	419	0	22.1176	4.16667	13.961	0	12.3636	4.42708	40.4762	0.489294	0.838483	0.864244	0.824956	0.987404	0.919616	0.489294	0.0344412	0.138585	11.0008	7
Rax:Cre; RetECKECFP/KO	3a+3b+eGFP	4	17	874	16	215	44	129	7	120	57	286	1.2987	23.4043	5.17241	16	0	12.2807	5.88235	32.4675
